# Elucidating the patterns of pleiotropy and its biological relevance in maize

**DOI:** 10.1101/2022.07.20.500810

**Authors:** Merritt Khaipho-Burch, Taylor Ferebee, Anju Giri, Guillaume Ramstein, Brandon Monier, Emily Yi, M. Cinta Romay, Edward S. Buckler

**Author notes:** Corresponding author: Merritt Khaipho-Burch.

## Abstract

Pleiotropy - when a single gene controls two or more seemingly unrelated traits - has been shown to impact genes with effects on flowering time, leaf architecture, and inflorescence morphology in maize. However, the genome-wide impact of true biological pleiotropy across all maize phenotypes is largely unknown. Here we investigate the extent to which biological pleiotropy impacts phenotypes within maize through GWAS summary statistics reanalyzed from previously published metabolite, field, and expression phenotypes across the Nested Association Mapping population and Goodman Association Panel. Through phenotypic saturation of 120,597 traits, we obtain over 480 million significant quantitative trait nucleotides. We estimate that only 1.56-32.3% of intervals show some degree of pleiotropy. We then assessed the relationship between pleiotropy and various biological features such as gene expression, chromatin accessibility, sequence conservation, and enrichment for gene ontology terms. We find very little relationship between pleiotropy and these variables when compared to permuted pleiotropy. We hypothesize that biological pleiotropy of common alleles is not widespread in maize and is highly impacted by nuisance terms such as population structure and linkage disequilibrium. Natural selection on large standing natural variation in maize populations may target wide- and large-effect variants, leaving the prevalence of detectable pleiotropy relatively low.

**Author Summary:** The genetic basis of complex traits has been thought to exhibit pleiotropy, which is the notion that a single locus can control two or more unrelated traits. Widespread reports in the human disease literature show genomic signatures of pleiotropic loci across many traits. However, little is known about the prevalence and behavior of pleiotropy in maize across a large number of phenotypes. Using association mapping of common alleles in over one hundred thousand traits, we determine how pleiotropic each region was and use these quantitative scores to functionally characterize each region of the genome. Our results show little evidence that pleiotropy is a common phenomenon in maize. We observed that maize does not exhibit the same pleiotropic characteristics as human diseases in terms of prevalence, gene expression, chromatin accessibility, or sequence conservation. Rather than pervasive pleiotropy, we hypothesize that strong selection on large and wide effect loci and the need for trait independence at the gene level keep the prevalence of pleiotropy low, thus, allowing for the adaptation of maize varieties to novel environments and conditions.
