## Supplementary material for "Elucidating the patterns of pleiotropy and its biological relevance in maize": S1 Table

### Sheet: Sheet1
first_author_name	year	species	population	population-trait_category	tissue	data_type	publication_name	trait_type	traits	publication_doi	data_doi	notes
Buckler	2009	Zea mays subsp. mays	NAM	NAM Physiological	whole plant	blup	The genetic architecture of maize flowering time.	field	DTA_BLUP;Buckler_2009,DTS_BLUP;Buckler_2009,ASI_BLUP;Buckler_2009	10.1126/science.1174276	http://datacommons.cyverse.org/browse/iplant/home/shared/panzea/phenotypes/Buckler_etal_2009_Science_flowering_time_data-090807.zip
Polland	2011	Zea mays subsp. mays	NAM	NAM Physiological	whole plant	blup	Genome-wide nested association mapping of quantitative resistance to northern leaf blight in maize	field	sqrt_diseased_leaf_area1_BLUP;Poland_2011,sqrt_diseased_leaf_area2_BLUP;Poland_2011,sqrt_diseased_leaf_area3_BLUP;Poland_2011,diseased_leaf_area1_BLUP;Poland_2011,diseased_leaf_area2_BLUP;Poland_2011,diseased_leaf_area3_BLUP;Poland_2011,northern_leaf_blight_index_BLUP;Poland_2011	10.1073/pnas.1010894108	http://datacommons.cyverse.org/browse/iplant/home/shared/panzea/phenotypes/Poland_etal_2011_PNAS_NLB_pheno_data-110426.zip
Brown	2011	Zea mays subsp. mays	NAM	NAM Physiological	inflorescence	blup	Distinct Genetic Architectures for Male and Female Inflorescence Traits of Maize	field	tassel_length_BLUP;Brown_2011,spike_length_BLUP;Brown_2011,branch_zone_BLUP;Brown_2011,branch_number_transformed_BLUP;Brown_2011,cob_length_BLUP;Brown_2011,cob_diameter_BLUP;Brown_2011,ear_row_number_transformed_BLUP;Brown_2011	10.1371/journal.pgen.1002383	http://datacommons.cyverse.org/browse/iplant/home/shared/panzea/phenotypes/Brown_etal_2011_PLoSGenet_pheno_data-120523.zip
Bian	2014	Zea mays subsp. mays	NAM	NAM Physiological	whole plant	blup	Limits on the reproducibility of marker associations with southern leaf blight resistance in the maize nested association mapping population	field	southern_leaf_blight_BLUP;Bian_2014_Kump_2011	https://doi.org/10.1186/1471-2164-15-1068	https://download.maizegdb.org/Diversity_and_Maps/Traits/	originally measured phenotypes in Kump 2011 but recalculated BLUPs after errors were found in the Kump 2011 analysis pipeline
Tian	2011	Zea mays subsp. mays	NAM	NAM Physiological	leaf	blup	Genome-wide association study of leaf architecture in the maize nested association mapping population.	field	leaf_length_BLUP;Tian_2011,leaf_width_BLUP;Tian_2011,upper_leaf_angle_BLUP;Tian_2011,leaf_angle_boxcox_transformed_BLUP;Tian_2011	10.1038/ng.746	http://datacommons.cyverse.org/browse/iplant/home/shared/panzea/phenotypes/Tian_etal_2011_NatGen_leaf_pheno_data-110221.zip
Hung	2012	Zea mays subsp. mays	NAM	NAM Physiological	whole plant	blup	The relationship between parental genetic or phenotypic divergence and progeny variation in the maize nested association mapping population	field	DTS_BLUP;Hung_2012_1,DTA_BLUP;Hung_2012_1,asi_BLUP;Hung_2012_1,plantheight_BLUP;Hung_2012_1,earheight_BLUP;Hung_2012_1,leaflength_BLUP;Hung_2012_1,leafwidth_BLUP;Hung_2012_1,tassprimbranchno_BLUP;Hung_2012_1,tasslength_BLUP;Hung_2012_1,upperleafangle_BLUP;Hung_2012_1,cobdiam_BLUP;Hung_2012_1,coblength_BLUP;Hung_2012_1,earrowno_BLUP;Hung_2012_1,kernelnoperrow_BLUP;Hung_2012_1,earmass_BLUP;Hung_201…	10.1038/hdy.2011.103	https://datacommons.cyverse.org/browse/iplant/home/shared/panzea/phenotypes/Hung_etal_2012_Heredity_data-110913.zip
Hung	2012	Zea mays subsp. mays	NAM	NAM Physiological	whole plant	blup	ZmCCT and the genetic basis of day-length adaptation underlying the postdomestication spread of maize	field	GDD_DTA_long_BLUP;Hung_2012,GDD_DTA_short_BLUP;Hung_2012,GDD_DTA_photo_resp_BLUP;Hung_2012,GDD_DTS_long_BLUP;Hung_2012,GDD_DTS_short_BLUP;Hung_2012,GDD_DTS_photo_resp_BLUP;Hung_2012	https://doi.org/10.1073/pnas.1203189109	http://datacommons.cyverse.org/browse/iplant/home/shared/panzea/phenotypes/Hung_etal_2012_PNAS_data-120523.zip
Cook	2012	Zea mays subsp. mays	NAM	NAM Physiological	kernel	blup	Genetic Architecture of Maize Kernel Composition in the Nested Association Mapping and Inbred Association Panels	field	starch_kernel_BLUP;Cook_2012,protein_kernel_BLUP;Cook_2012,oil_kernel_BLUP;Cook_2012	https://doi.org/10.1104/pp.111.185034	http://datacommons.cyverse.org/browse/iplant/home/shared/panzea/phenotypes/Cook_etal_2012_kernel_comp_pheno_data-111202.zip
Peiffer	2013	Zea mays subsp. mays	NAM	NAM Physiological	whole plant	blup	The Genetic Architecture of Maize Stalk Strength	field	ALL_rind_penetrometer_resistance_BLUP;Peiffer_2013,MO_rind_penetrometer_resistance_BLUP;Peiffer_2013,NY_rind_penetrometer_resistance_BLUP;Peiffer_2013,WI_rind_penetrometer_resistance_BLUP;Peiffer_2013,ALL_DTA_BLUP;Peiffer_2013,ALL_ear_height_BLUP;Peiffer_2013	10.1371/journal.pone.0067066	10.1371/journal.pone.0067066	using the BLUPs from Peiffer publication
Peiffer	2013	Zea mays subsp. mays	NAM	NAM Physiological	whole plant	blue	The Genetic Architecture of Maize Stalk Strength	field	ALL_rind_penetrometer_resistance_BLUE;Peiffer_2013,MO_rind_penetrometer_resistance_BLUE;Peiffer_2013,NY_rind_penetrometer_resistance_BLUE;Peiffer_2013,WI_rind_penetrometer_resistance_BLUE;Peiffer_2013,ALL_DTA_BLUE;Peiffer_2013,ALL_ear_height_BLUE;Peiffer_2013	10.1371/journal.pone.0067066	10.1371/journal.pone.0067066	using the BLUPs from Peiffer publication
Wallace	2014	Zea mays subsp. mays	NAM	NAM Physiological	leaf	blup	Association Mapping across Numerous Traits Reveals Patterns of Functional Variation in Maize	field	DTA_BLUP;Wallace_2014,chlorophylla_BLUP;Wallace_2014,chlorophyllb_BLUP;Wallace_2014,malate_BLUP;Wallace_2014,fumarate_BLUP;Wallace_2014,fumarate2_BLUP;Wallace_2014,glutamate_BLUP;Wallace_2014,aminoacids_BLUP;Wallace_2014,protein_BLUP;Wallace_2014,nitrate_BLUP;Wallace_2014,starch_BLUP;Wallace_2014,sucrose_BLUP;Wallace_2014,glucose_BLUP;Wallace_2014,fructose_BLUP;Wallace_2014,principal_component_me…	https://doi.org/10.1371/journal.pgen.1004850	https://doi.org/10.1371/journal.pgen.1004850
Peiffer	2014	Zea mays subsp. mays	NAM	NAM Physiological	whole plant	blup	The genetic architecture of maize height.	field	GDD_DTS_BLUP;Peiffer_2014,GDD_DTA_BLUP;Peiffer_2014,GDD_ASI_BLUP;Peiffer_2014,DTS_BLUP;Peiffer_2014,DTA_BLUP;Peiffer_2014,ASI_BLUP;Peiffer_2014,plant_height_BLUP;Peiffer_2014,ear_height_BLUP;Peiffer_2014,plant_height_minus_ear_height_BLUP;Peiffer_2014,ear_height_div_plant_height_BLUP;Peiffer_2014,plant_height_div_DTA_BLUP;Peiffer_2014	10.1534/genetics.113.159152	http://datacommons.cyverse.org/browse/iplant/home/shared/panzea/phenotypes/Peiffer2014Genetics_blupPhenos20150325.xlsx
Olukolu	2014	Zea mays subsp. mays	NAM	NAM Physiological	whole plant	blup	A Genome-Wide Association Study of the Maize Hypersensitive Defense Response Identifies Genes That Cluster in Related Pathways	field	lesion_severity_BLUP;Olukolu_2014,height_ratio_BLUP;Olukolu_2014,stalk_width_ratio_BLUP;Olukolu_2014,DTA_ratio_BLUP;Olukolu_2014	10.1371/journal.pgen.1004562	10.1371/journal.pgen.1004562
Benson	2015	Zea mays subsp. mays	NAM	NAM Physiological	whole plant	blup	Resistance to Gray Leaf Spot of Maize: Genetic Architecture and Mechanisms Elucidated through Nested Association Mapping and Near-Isogenic Line Analysis	field	glsblup;Benson_2015	https://doi.org/10.1371/journal.pgen.1005045	https://doi.org/10.1371/journal.pgen.1005045
Olukolu	2016	Zea mays subsp. mays	NAM	NAM Physiological	leaf	blup	The Genetics of Leaf Flecking in Maize and Its Relationship to Plant Defense and Disease Resistance	field	flecking_poisson_transformation_BLUP;Olukolu_2016	https://doi.org/10.1104/pp.15.01870	https://doi.org/10.1104/pp.15.01870
Olukolu	2016	Zea mays subsp. mays	NAM	NAM Physiological	leaf	mean	The Genetics of Leaf Flecking in Maize and Its Relationship to Plant Defense and Disease Resistance	field	flecking_ls_mean;Olukolu_2016	https://doi.org/10.1104/pp.15.01870	https://doi.org/10.1104/pp.15.01870
Diepenbrock	2017	Zea mays subsp. mays	NAM	NAM Physiological	kernel	blue	Novel Loci Underlie Natural Variation in Vitamin E Levels in Maize Grain	field	alphaT_transformed_BLUE;Diepenbrock_2017,deltaT_transformed_BLUE;Diepenbrock_2017,gammaT_transformed_BLUE;Diepenbrock_2017,TotalT_transformed_BLUE;Diepenbrock_2017,alphaT3_transformed_BLUE;Diepenbrock_2017,deltaT3_transformed_BLUE;Diepenbrock_2017,gammaT3_transformed_BLUE;Diepenbrock_2017,TotalT3_transformed_BLUE;Diepenbrock_2017,TotalT_plus_T3_transformed_BLUE;Diepenbrock_2017,plastochromanol8_t…	https://doi.org/10.1105/tpc.17.00475	https://doi.org/10.1105/tpc.17.00475
Foerster	2015	Zea mays subsp. mays	NAM	NAM Physiological	whole plant	unknown	Large effect QTL explain natural phenotypic variation for the developmental timing of vegetative phase change in maize (Zea mays L.)	field	last_leaf_with_epicuticular_wax	10.1007/s00122-014-2451-3	personal communication
Peiffer	2014	Zea mays subsp. mays	Goodman_Association	Goodman Physiological	whole plant	blup	The genetic architecture of maize height.	field	GDD_DTS_BLUP;Peiffer_2014,GDD_DTA_BLUP;Peiffer_2014,GDD_ASI_BLUP;Peiffer_2014,DTS_BLUP;Peiffer_2014,DTA_BLUP;Peiffer_2014,ASI_BLUP;Peiffer_2014,plant_height_BLUP;Peiffer_2014,ear_height_BLUP;Peiffer_2014,plant_height_minus_ear_height_BLUP;Peiffer_2014,ear_height_div_plant_height_BLUP;Peiffer_2014,plant_height_div_DTA_BLUP;Peiffer_2014	10.1534/genetics.113.159152	http://datacommons.cyverse.org/browse/iplant/home/shared/panzea/phenotypes/Peiffer2014Genetics_blupPhenos20150325.xlsx
Buckler	2009	Zea mays subsp. mays	Goodman_Association	Goodman Physiological	whole plant	blup	The genetic architecture of maize flowering time.	field	DTA_BLUP;Buckler_2009,DTS_BLUP;Buckler_2009,ASI_BLUP;Buckler_2009	10.1126/science.1174276	http://datacommons.cyverse.org/browse/iplant/home/shared/panzea/phenotypes/Buckler_etal_2009_Science_flowering_time_data-090807.zip
Hung	2012	Zea mays subsp. mays	Goodman_Association	Goodman Physiological	whole plant	blup	The relationship between parental genetic or phenotypic divergence and progeny variation in the maize nested association mapping population	field	DTS_BLUP;Hung_2012_1,DTA_BLUP;Hung_2012_1,asi_BLUP;Hung_2012_1,plantheight_BLUP;Hung_2012_1,earheight_BLUP;Hung_2012_1,leaflength_BLUP;Hung_2012_1,leafwidth_BLUP;Hung_2012_1,tassprimbranchno_BLUP;Hung_2012_1,tasslength_BLUP;Hung_2012_1,upperleafangle_BLUP;Hung_2012_1,cobdiam_BLUP;Hung_2012_1,coblength_BLUP;Hung_2012_1,earrowno_BLUP;Hung_2012_1,kernelnoperrow_BLUP;Hung_2012_1,earmass_BLUP;Hung_201…	10.1038/hdy.2011.103	https://datacommons.cyverse.org/browse/iplant/home/shared/panzea/phenotypes/Hung_etal_2012_Heredity_data-110913.zip
Hung	2012	Zea mays subsp. mays	Goodman_Association	Goodman Physiological	whole plant	blup	ZmCCT and the genetic basis of day-length adaptation underlying the postdomestication spread of maize	field	GDD_DTA_long_BLUP;Hung_2012,GDD_DTA_short_BLUP;Hung_2012,GDD_DTA_photo_resp_BLUP;Hung_2012,GDD_DTS_long_BLUP;Hung_2012,GDD_DTS_short_BLUP;Hung_2012,GDD_DTS_photo_resp_BLUP;Hung_2012	https://doi.org/10.1073/pnas.1203189109	http://datacommons.cyverse.org/browse/iplant/home/shared/panzea/phenotypes/Hung_etal_2012_PNAS_data-120523.zip
Cook	2012	Zea mays subsp. mays	Goodman_Association	Goodman Physiological	kernel	blup	Genetic Architecture of Maize Kernel Composition in the Nested Association Mapping and Inbred Association Panels	field	starch_kernel_BLUP;Cook_2012,protein_kernel_BLUP;Cook_2012,oil_kernel_BLUP;Cook_2012	https://doi.org/10.1104/pp.111.185034	http://datacommons.cyverse.org/browse/iplant/home/shared/panzea/phenotypes/Cook_etal_2012_kernel_comp_pheno_data-111202.zip
Owens	2014	Zea mays subsp. mays	Goodman_Association	Goodman Physiological	kernel	blup	A Foundation for Provitamin A Biofortification of Maize: Genome-Wide Association and Genomic Prediction Models of Carotenoid Levels	field	acyclic_div_monocyclic_BLUP;Owens_2014,acyclic_div_cyclic_BLUP;Owens_2014,lutein_BLUP;Owens_2014,phytoene_BLUP;Owens_2014,provitamina_BLUP;Owens_2014,provitamina_div_totalcarotenoids_BLUP;Owens_2014,tetrahydrolycopene_BLUP;Owens_2014,totalcarotenes_div_totalxanthophylls_BLUP;Owens_2014,totalcarotenoids_BLUP;Owens_2014,total_alpha_xanthophylls_BLUP;Owens_2014,total_beta_xanthophylls_BLUP;Owens_201…	https://doi.org/10.1534/genetics.114.169979	https://doi.org/10.1534/genetics.114.169979
Lipka	2013	Zea mays subsp. mays	Goodman_Association	Goodman Physiological	kernel	blup	Genome-Wide Association Study and Pathway-Level Analysis of Tocochromanol Levels in Maize Grain	field	delta_tocotrienol_BLUP;Lipka_2014,gamma_tocotrienol_BLUP;Lipka_2014,alpha_tocotrienol_BLUP;Lipka_2014,delta_tocopherol_BLUP;Lipka_2014,gamma_tocopherol_BLUP;Lipka_2014,alpha_tocopherol_BLUP;Lipka_2014,total_tocotrienols_BLUP;Lipka_2014,total_tocopherols_BLUP;Lipka_2014,total_tocopherols_div_total_tocotrienols_BLUP;Lipka_2014,total_tocochromanols_BLUP;Lipka_2014,delta_tocopherol_div_startparen_gam…	https://doi.org/10.1534/g3.113.006148	https://doi.org/10.1534/g3.113.006148
Harjes	2008	Zea mays subsp. mays	Goodman_Association	Goodman Physiological	kernel	raw	Natural Genetic Variation in Lycopene Epsilon Cyclase Tapped for Maize Biofortification	field	lutein_raw;Harjes_2008,zeaxanth_in_raw;Harjes_2008,beta_crypto_xanthin_raw;Harjes_2008,alpha_carote_raw;Harjes_2008,beta_carotene_raw;Harjes_2008,total_carotenoid_raw;Harjes_2008	10.1126/science.1150255	10.1126/science.1150255
Romay	2013	Zea mays subsp. mays	Goodman_Association	Goodman Physiological	kernel	blup	Comprehensive genotyping of the USA national maize inbred seed bank	field	Sweet_BLUP;Romay2013,GDD_DTS_BLUP;Romay2013	10.1186/gb-2013-14-6-r55	http://datacommons.cyverse.org/browse/iplant/home/shared/panzea/dataFromPubs/Romay2013GenomeBiol
Leiboff	2015	Zea mays subsp. mays	Goodman_Association	Goodman Physiological	shoot apical meristem	blup	Genetic control of morphometric diversity in the maize shoot apical meristem	field	shootapicalmeristem_volume_BLUP;Leiboff_2015,shootapicalmeristem_height_BLUP;Leiboff_2015,shootapicalmeristem_parabola_radius_BLUP;Leiboff_2015,shootapicalmeristem_height_radius_BLUP;Leiboff_2015,shootapicalmeristem_area_BLUP;Leiboff_2015,shootapicalmeristem_surface_area_BLUP;Leiboff_2015,shootapicalmeristem_arc_length_BLUP;Leiboff_2015	10.1038/ncomms9974	10.1038/ncomms9974
Leiboff	2015	Zea mays subsp. mays	Goodman_Association	Goodman Physiological	whole plant	blup	Genetic control of morphometric diversity in the maize shoot apical meristem	field	mean_diameter_ear_mm_BLUP;Leiboff_2015,mean_diameter_above_mm_BLUP;Leiboff_2015,mean_diameter_below_mm_BLUP;Leiboff_2015,mean_nodes_BLUP;Leiboff_2015,plant_height_cm_BLUP;Leiboff_2015,DTA_BLUP;Leiboff_2015,ear_height_mm_BLUP;Leiboff_2015,shootapicalmeristem_height_um_BLUP;Leiboff_2015,shootapicalmeristem_radius_um_BLUP;Leiboff_2015,shootapicalmeristem_volume_um_cubed_BLUP;Leiboff_2015	10.1038/ncomms9974	10.1038/ncomms9974
Krill	2010	Zea mays subsp. mays	Goodman_Association	Goodman Physiological	root	means	Association and Linkage Analysis of Aluminum Tolerance Genes in Maize	field	net_root_growth_no_aluminum_control_lsmeans;Krill_2010,net_root_growth_aluminum_treatment_lsmeans;Krill_2010	https://doi.org/10.1371/journal.pone.0009958	https://doi.org/10.1371/journal.pone.0009958
Hu	2018	Zea mays subsp. mays	Goodman_Association	Goodman Physiological	leaf	blue	Analysis of Extreme Phenotype Bulk Copy Number Variation (XP-CNV) Identified the Association of rp1 with Resistance to Goss's Wilt of Maize	field	gossswilt_lesionmean_BLUE;Hu_2018,gossswilt_heightmean_BLUE;Hu_2018,gossswilt_leafnummean_BLUE;Hu_2018,gossswilt_lesionestimate_BLUE;Hu_2018	https://doi.org/10.3389/fpls.2018.00110	https://doi.org/10.3389/fpls.2018.00110
Olukolu	2013	Zea mays subsp. mays	Goodman_Association	Goodman Physiological	whole plant	means	A Connected Set of Genes Associated with Programmed Cell Death Implicated in Controlling the Hypersensitive Response in Maize	field	lesion_severity_least_square_means;Olukolu_2013,height_ratio_least_square_means;Olukolu_2013	https://doi.org/10.1534/genetics.112.147595	https://doi.org/10.1534/genetics.112.147595
Samayoa	2015	Zea mays subsp. mays	Goodman_Association	Goodman Physiological	whole plant	blue	Genome-wide association study reveals a set of genes associated with resistance to the Mediterranean corn borer (Sesamia nonagrioides L.) in a maize diversity panel	field	tunnel_length_mediterranean_corn_borer_raw;Samayoa_2015,stem_damage_mediterranean_corn_borer_raw;Samayoa_2015,kernel_resistance_mediterranean_corn_borer_raw;Samayoa_2015,plant_height_mediterranean_corn_borer_raw;Samayoa_2015,DTA_mediterranean_corn_borer_raw;Samayoa_2015,DTS_mediterranean_corn_borer_raw;Samayoa_2015	https://doi.org/10.1186/s12870-014-0403-3	https://doi.org/10.1186/s12870-014-0403-3
Shrestha	2022	Zea mays subsp. mays	Goodman_Association	Goodman Physiological	kernel		Multiomics approach reveals a role of translational machinery in shaping maize kernel amino acid composition	field	Ala_Absolute_PBAA_kernel_aminoacid_blup_Shrestha_2022_goodman,Arg_Absolute_PBAA_kernel_aminoacid_blup_Shrestha_2022_goodman,Asx_Absolute_PBAA_kernel_aminoacid_blup_Shrestha_2022_goodman,Glx_Absolute_PBAA_kernel_aminoacid_blup_Shrestha_2022_goodman,His_Absolute_PBAA_kernel_aminoacid_blup_Shrestha_2022_goodman,Ile_Absolute_PBAA_kernel_aminoacid_blup_Shrestha_2022_goodman,Leu_Absolute_PBAA_kernel_am…	https://doi.org/10.1093/plphys/kiab390	https://doi.org/10.1093/plphys/kiab390
Zhou	2019	Zea mays subsp. mays	Goodman_Association	Goodman Metabolite	leaf	raw	Metabolome-Scale Genome-Wide Association Studies Reveal Chemical Diversity and Genetic Control of Maize Specialized Metabolites	metabolite	see raw data for names	https://doi.org/10.1105/tpc.18.00772	doi.org/10.25739/9dsj-kw33
Kremling	2018	Zea mays subsp. mays	Goodman_Association	Goodman Expression	germinating root	raw	Dysregulation of expression correlates with rare-allele burden and fitness loss in maize	expression	see raw data for names	https://doi.org/10.1038/nature25966	10.25739/3ph0-x861
Kremling	2018	Zea mays subsp. mays	Goodman_Association	Goodman Expression	germinating shoot	raw	Dysregulation of expression correlates with rare-allele burden and fitness loss in maize	expression	see raw data for names	https://doi.org/10.1038/nature25966	10.25739/3ph0-x861
Kremling	2018	Zea mays subsp. mays	Goodman_Association	Goodman Expression	kernel	raw	Dysregulation of expression correlates with rare-allele burden and fitness loss in maize	expression	see raw data for names	https://doi.org/10.1038/nature25966	10.25739/3ph0-x861
Kremling	2018	Zea mays subsp. mays	Goodman_Association	Goodman Expression	L3	raw	Dysregulation of expression correlates with rare-allele burden and fitness loss in maize	expression	see raw data for names	https://doi.org/10.1038/nature25966	10.25739/3ph0-x861
Kremling	2018	Zea mays subsp. mays	Goodman_Association	Goodman Expression	L3 base	raw	Dysregulation of expression correlates with rare-allele burden and fitness loss in maize	expression	see raw data for names	https://doi.org/10.1038/nature25966	10.25739/3ph0-x861
Kremling	2018	Zea mays subsp. mays	Goodman_Association	Goodman Expression	L3 tip	raw	Dysregulation of expression correlates with rare-allele burden and fitness loss in maize	expression	see raw data for names	https://doi.org/10.1038/nature25966	10.25739/3ph0-x861
Kremling	2018	Zea mays subsp. mays	Goodman_Association	Goodman Expression	LMAD	raw	Dysregulation of expression correlates with rare-allele burden and fitness loss in maize	expression	see raw data for names	https://doi.org/10.1038/nature25966	10.25739/3ph0-x861
Kremling	2018	Zea mays subsp. mays	Goodman_Association	Goodman Expression	LMAN	raw	Dysregulation of expression correlates with rare-allele burden and fitness loss in maize	expression	see raw data for names	https://doi.org/10.1038/nature25966	10.25739/3ph0-x861
