## Supplementary material for "Elucidating the patterns of pleiotropy and its biological relevance in maize": S5 Table

### Sheet: Sheet1
model	mse_prediction_error	r_squared	model_id	model_type
NAM Field Observed Data	58.1879	0.66727	Model 1	random forest only nuisance terms
NAM Field Permuted Data	51.1743	0.476335	Model 1	random forest only nuisance terms
Goodman Field Observed Data	33.1688	0.4138	Model 1	random forest only nuisance terms
Goodman Field Permuted Data	1.476	0.41982	Model 1	random forest only nuisance terms
Goodman Mass Features Observed Data	9922.16	0.856982	Model 1	random forest only nuisance terms
Goodman Mass Features Permuted Data	5224.47	0.852506	Model 1	random forest only nuisance terms
Goodman Expression Observed Data	123848	0.721499	Model 1	random forest only nuisance terms
Goodman Expression Permuted Data	30560.9	0.833003	Model 1	random forest only nuisance terms
NAM Field Observed Data	55.2179	0.684253	Model 2	random forest nuisance and biological terms
NAM Field Permuted Data	48.1622	0.507158	Model 2	random forest nuisance and biological terms
Goodman Field Observed Data	31.1619	0.449268	Model 2	random forest nuisance and biological terms
Goodman Field Permuted Data	1.42708	0.439051	Model 2	random forest nuisance and biological terms
Goodman Mass Features Observed Data	8912.95	0.871529	Model 2	random forest nuisance and biological terms
Goodman Mass Features Permuted Data	4566.5	0.871081	Model 2	random forest nuisance and biological terms
Goodman Expression Observed Data	111595	0.749052	Model 2	random forest nuisance and biological terms
Goodman Expression Permuted Data	33592	0.81644	Model 2	random forest nuisance and biological terms
NAM Field Observed Data	59.628	0.659036	Model 3	random forest with nuisance, biological, and GO terms
NAM Field Permuted Data	46.1817	0.527424	Model 3	random forest with nuisance, biological, and GO terms
Goodman Field Observed Data	13.2029	0.766662	Model 3	random forest with nuisance, biological, and GO terms
Goodman Field Permuted Data	1.69782	0.332628	Model 3	random forest with nuisance, biological, and GO terms
Goodman Mass Features Observed Data	3016.94	0.956514	Model 3	random forest with nuisance, biological, and GO terms
Goodman Mass Features Permuted Data	9223.31	0.739613	Model 3	random forest with nuisance, biological, and GO terms
Goodman Expression Observed Data	52072.9	0.882902	Model 3	random forest with nuisance, biological, and GO terms
Goodman Expression Permuted Data	2204.89	0.987952	Model 3	random forest with nuisance, biological, and GO terms
NAM Field Observed Data	28.2951	0.817885	Model 4	gradient boosting buisance and biological terms
NAM Field Permuted Data	19.643	0.759834	Model 4	gradient boosting buisance and biological terms
Goodman Field Observed Data	36.0501	0.627104	Model 4	gradient boosting buisance and biological terms
Goodman Field Permuted Data	0.986593	0.631538	Model 4	gradient boosting buisance and biological terms
Goodman Mass Features Observed Data	6731.67	0.913804	Model 4	gradient boosting buisance and biological terms
Goodman Mass Features Permuted Data	3348.09	0.911563	Model 4	gradient boosting buisance and biological terms
Goodman Expression Observed Data	118666	0.818045	Model 4	gradient boosting buisance and biological terms
Goodman Expression Permuted Data	20189.6	0.902494	Model 4	gradient boosting buisance and biological terms
