## Supplementary material for "Elucidating the patterns of pleiotropy and its biological relevance in maize": S7 Table

pop	raw_count	adjusted_pleio	gene	description
Goodman Expression	1828	2196.7552	Zm00001d004277	Protein TIFY 10B
Goodman Expression	943	2038.005567	Zm00001d004855	Actin-7
Goodman Expression	739	1353.480733	Zm00001d028137	40S ribosomal protein S23-2
Goodman Expression	1122	1163.833533	Zm00001d028053	Mitochondrial ribosomal protein L43
Goodman Expression	1371	1161.462467	Zm00001d015114	Pentatricopeptide repeat-containing protein
Goodman Expression	1615	1150.365933	Zm00001d035717	WAT1-related protein
Goodman Expression	1438	1118.429767	Zm00001d020661	ID=gene:Zm00001d020661
Goodman Expression	1783	1095.138567	Zm00001d015791	F-box domain containing protein
Goodman Expression	2178	1003.231133	Zm00001d035776	Paired amphipathic helix protein Sin3-like 3
Goodman Expression	2458	948.9668	Zm00001d051829	U-box domain-containing protein 44
Goodman Expression	463	856.8038667	Zm00001d053178	Trihelix transcription factor [Source:UniProtKB/TrEMBL%3BAcc:C0PKA0]
Goodman Expression	1295	777.6688333	Zm00001d020310	ID=gene:Zm00001d020310
Goodman Expression	859	776.1231333	Zm00001d048568	ID=gene:Zm00001d048568
Goodman Expression	7	751.8519667	Zm00001d024645	alpha/beta-Hydrolases superfamily protein
Goodman Expression	1763	742.9547333	Zm00001d009316	Tetratricopeptide repeat protein 5
Goodman Expression	2616	734.5004667	Zm00001d040893	ID=gene:Zm00001d040893
Goodman Expression	1241	718.8612333	Zm00001d048570	ID=gene:Zm00001d048570
Goodman Expression	962	702.8257333	Zm00001d010675	Metacaspase-6
Goodman Expression	1164	691.9451333	Zm00001d023215	Agmatine coumaroyltransferase
Goodman Expression	1548	661.4093333	Zm00001d040920	tRNA (guanine(37)-N1)-methyltransferase 2
Goodman Field	4	24.02818571	Zm00001d004720	Probable methyltransferase PMT25
Goodman Field	13	23.95753333	Zm00001d004762	ABC transporter G family member 25
Goodman Field	7	16.66616667	Zm00001d028050	Retinoblastoma-binding protein-like
Goodman Field	4	15.59346667	Zm00001d034600	Sphingomyelin synthetase family protein
Goodman Field	6	11.40266667	Zm00001d014613	Xyloglucan endotransglucosylase/hydrolase protein 23
Goodman Field	23	10.99766667	Zm00001d015602	ID=gene:Zm00001d015602
Goodman Field	4	10.85003333	Zm00001d045852	Aspartic proteinase nepenthesin-2
Goodman Field	16	10.67303333	Zm00001d035854	Alpha-dioxygenase 1
Goodman Field	7	10.26756667	Zm00001d051840	RNA helicase 2
Goodman Field	12	10.24356667	Zm00001d019155	Zein-alpha A20
Goodman Field	19	10.17566667	Zm00001d035776	Paired amphipathic helix protein Sin3-like 3
Goodman Field	14	10.0603	Zm00001d009671	Potassium transporter 10
Goodman Field	17	10.05643333	Zm00001d019941	ID=gene:Zm00001d019941
Goodman Field	8	9.974433333	Zm00001d039958	glycosyl hydrolase family 10 protein / carbohydrate-binding domain-containing protein
Goodman Field	2	9.814166667	Zm00001d050400	Putative MYB DNA-binding domain superfamily protein
Goodman Field	6	9.742566667	Zm00001d009740	Plasminogen activator inhibitor 1 RNA-binding protein
Goodman Field	9	9.173466667	Zm00001d041910	ID=gene:Zm00001d041910
Goodman Field	8	8.7672	Zm00001d046532	ID=gene:Zm00001d046532
Goodman Field	3	7.973320295	Zm00001d025056	General transcription factor 2-related zinc finger protein
Goodman Field	5	7.889633333	Zm00001d025044	Vacuolar protein sorting-associated protein 54 chloroplastic
Goodman Mass Features	765	520.6254	Zm00001d003948	DNAJ heat shock N-terminal domain-containing protein
Goodman Mass Features	360	455.5018333	Zm00001d005675	Pentatricopeptide repeat-containing protein mitochondrial
Goodman Mass Features	310	345.1248667	Zm00001d034746	Pectinesterase inhibitor domain containing protein [Source:UniProtKB/TrEMBL%3BAcc:B6TGE0]
Goodman Mass Features	433	325.6745667	Zm00001d027978	Purine permease 3
Goodman Mass Features	439	264.6241333	Zm00001d051112	RAN GTPase-activating protein 2
Goodman Mass Features	481	253.3726	Zm00001d020344	Protein CHAPERONE-LIKE PROTEIN OF POR1 chloroplastic
Goodman Mass Features	415	251.9515667	Zm00001d050043	Putative wound responsive protein%253B Putative wound responsive protein isoform 1%253B Putative wound responsive protein isoform 2%253B Wound responsive protein
Goodman Mass Features	461	250.5914	Zm00001d043965	Mannan endo-14-beta-mannosidase 7
Goodman Mass Features	437	249.8379667	Zm00001d042130	Crossover junction endonuclease MUS81
Goodman Mass Features	464	225.3351	Zm00001d015815	Scarecrow-like protein 18
Goodman Mass Features	269	223.8027333	Zm00001d008513	Core-2/I-branching beta-16-N-acetylglucosaminyltransferase family protein
Goodman Mass Features	194	221.6436	Zm00001d038475	ribosome export associated1
Goodman Mass Features	552	217.5200667	Zm00001d019432	Zn-dependent exopeptidases superfamily protein
Goodman Mass Features	367	213.0522333	Zm00001d010015	Pseudouridine synthase family protein
Goodman Mass Features	301	212.6641286	Zm00001d046682	Peroxiredoxin-5
Goodman Mass Features	380	211.4326667	Zm00001d015355	Urease accessory protein F
Goodman Mass Features	526	211.3813333	Zm00001d036328	2-oxoglutarate dehydrogenase E1 component
Goodman Mass Features	460	198.159	Zm00001d044785	G2-like1
Goodman Mass Features	459	187.7709	Zm00001d023856	RALF
Goodman Mass Features	573	179.0052667	Zm00001d025793	Gamma-tubulin complex component 2
NAM Field	6	25.51096667	Zm00001d006408	Nucleobase-ascorbate transporter 11
NAM Field	12	25.50726667	Zm00001d005398	ADP-ribosylation factor GTPase-activating protein AGD12
NAM Field	24	19.9285	Zm00001d034961	myosin heavy chain-related
NAM Field	12	16.24315799	Zm00001d027330	Remorin
NAM Field	7	15.8195	Zm00001d040979	Methylsterol monooxygenase 1-2
NAM Field	5	15.7996	Zm00001d040920	tRNA (guanine(37)-N1)-methyltransferase 2
NAM Field	8	13.76536667	Zm00001d048585	Methylsterol monooxygenase 2-2
NAM Field	14	13.4682	Zm00001d018596	Probable calcium-binding protein CML27
NAM Field	8	13.35853333	Zm00001d054110	ankyrin repeat family protein
NAM Field	11	12.9233	Zm00001d018604	ID=gene:Zm00001d018604
NAM Field	8	12.88230952	Zm00001d026712	Glycoside transferase%252C six-hairpin%252C subgroup
NAM Field	17	12.09951667	Zm00001d044723	MACPF domain-containing protein
NAM Field	13	11.70963333	Zm00001d009253	Storage protein
NAM Field	10	11.6518	Zm00001d008425	Putative homeodomain-like transcription factor superfamily protein
NAM Field	9	11.11341905	Zm00001d048501	evolutionarily conserved C-terminal region 11
NAM Field	8	10.90587652	Zm00001d037250	Putative DUF231 domain containing family protein
NAM Field	8	10.88183333	Zm00001d012970	Phosphatidylinositol N-acetyglucosaminlytransferase subunit P-related
NAM Field	9	10.64876667	Zm00001d035333	Pentatricopeptide repeat-containing protein mitochondrial
NAM Field	15	10.6294	Zm00001d026689	8-amino-7-oxononanoate synthase
NAM Field	5	10.4661746	Zm00001d018460	leunig-related2
